# G51D mutation of the endogenous rat *Snca* gene disrupts synaptic localisation of α-synuclein priming for Lewy-like pathology

**DOI:** 10.1101/2023.10.27.564027

**Authors:** Stephen West, Ammar Natalwala, Karamjit Singh Dolt, Douglas J. Lamont, Melanie McMillan, Kelvin Luk, Tomoji Mashimo, Tilo Kunath

**Author notes:** Authors contributed equally (Stephen West, Ammar Natalwala). Corresponding authors: **Dr Stephen West:** **Professor Tilo Kunath:**. **Competing interests:** All authors have declared no competing interests.

## Abstract

Point mutations in the *SNCA* gene, encoding α-synuclein (αSyn), are a known cause of familial Parkinson’s disease. The G51D mutation causes early onset neurodegeneration with complex pathology. We used CRISPR/Cas9 in rats to introduce the G51D mutation into the endogenous *Snca* gene. Co-localisation immunostaining studies with synaptic proteins showed that αSyn^G51D^ protein is no longer efficiently localised to synapses. Furthermore, biochemical isolation of synaptosomes from rat cortex demonstrated a significant depletion of αSyn in *Snca^G51D/+^* and *Snca^G51D/G51D^* rats. Unbiased proteomic investigation of the cortex identified significant synaptic dysregulation in *Snca^G51D/G51D^* animals. Finally, we compared the propensity for Lewy-like pathology of *Snca^+/+^* and *Snca^G51D/G51D^* rats by stereotaxically delivering αSyn pre-formed fibrils (PFFs) into the pre-frontal cortex. At an early time-point, 6 weeks post-injection, we observed discrete Lewy-like structures positive for phosphoserine-129-αSyn (pS129-αSyn) only in *Snca^G51D/G51D^* brains. At 26 weeks post-injection of PFFs *Snca^G51D/G51D^* brains exhibited intense, discrete pS129-αSyn-positive structures, while *Snca^+/+^* brains exhibited diffuse pS129-αSyn immunostaining. Quantification of discrete pS129-αSyn-positive structures revealed the striatum of *Snca^G51D/G51D^* rats had significantly more Lewy-like pathology than *Snca^+/+^* rats. In summary, this novel *Snca^G51D^* rat model exhibits molecular characteristics of early synaptic dysfunction and is primed for αSyn pathology.
