## Supplementary Table 1 for "G51D mutation of the endogenous rat *Snca* gene disrupts synaptic localisation of α-synuclein priming for Lewy-like pathology"

### Sheet: Sheet1
Cortex									Synaptosomes
G51D/G51D vs +/+				G51D/+ vs +/+					G51D/G51D vs +/+				G51D/+ vs +/+
Down 20% (logFC <-0.32)		Up 20% (logFC >0.26)		Down 20% (logFC <-0.32)		Up 20% (logFC >0.26)			Down 20% (logFC <-0.32)		Up 20% (logFC >0.26)		Down 20% (logFC <-0.32)		Up 20% (logFC >0.26)
Protein	Log2(FC)	Protein	Log2(FC)	Protein	Log2(FC)	Protein	Log2(FC)		Protein	Log2(FC)	Protein	Log2(FC)	Protein	Log2(FC)	Protein	Log2(FC)
Hbg1	-1.40727	Scpep1	1.69483	S100z	-4.4937	Scpep1	1.09469		Sema4c	-1.14212	Ssh3	1.81795	S100z	-2.63017	Fmod	2.05367
Spata13	-1.08266	Xkr7	1.1936	Omp	-3.3682	Ace2	0.803353		Dlc1	-1.14077	Scpep1	1.43002	Scin	-1.5777	Pum3	1.44549
Pex19	-1.03867	Pias2	1.00398	S100a5	-2.65499	Vwa5b1	0.716518		Ralyl	-0.996016	Omp	1.3978	Dlc1	-1.00327	Spata13	0.903427
Banf1	-1.02315	Sh3glb2	0.928157	Slc27a2	-2.45613	Fam136a	0.706555		Myo10	-0.963983	Slc27a2	1.3667	Fmo1	-1.0002	Scpep1	0.79884
S100a1	-0.981483	Fgf2	0.913388	Scin	-2.40055	Lrrfip2	0.704291		Utp14a	-0.905149	Spata13	1.20141	Scgn	-0.995698	Nemf	0.757375
Pik3cd	-0.941499	Chdh	0.873951	Vim	-1.56269	Prrt2	0.635598		Inhca	-0.786778	Pum3	1.19406	Ca3	-0.934143	Sh3glb2	0.700299
Gng13	-0.929725	Plekhg1	0.762647	Nwd1	-1.32538	Carhsp1	0.625925		Lyz2	-0.723034	Med4	1.0953	Lyz2	-0.864595	Atp5pf	0.660148
Ndufab1	-0.868479	Zbtb16	0.726935	Ca3	-1.28372	Pnkp	0.596566		Rgl3	-0.719137	S100a5	0.997203	Pcp4l1	-0.797223	Rrn3	0.6419
Omp	-0.814994	S1pr5	0.669874	Scgn	-1.27961	Mycbp2	0.582432		Tmeff2	-0.686627	Cpox	0.915553	Sema4c	-0.795168	Hbg1	0.61875
Calm3	-0.796152	Bap1	0.635904	Mief2	-1.21613	St3gal4	0.580547		Engase	-0.613372	Sh3glb2	0.841779	Kcnj16	-0.772297	Sin3b	0.608696
Atp5pf	-0.767494	Q71DI1	0.530525	Mical1	-1.10767	Sh3glb2	0.580507		Taf6l	-0.612781	Nsun4	0.809433	Tmeff2	-0.751867	Ralyl	0.60369
Nat9	-0.755915	Glipr2	0.50375	Pex19	-1.10498	Fgf2	0.572596		Hmgn1	-0.588968	Dsp	0.809393	Aqp1	-0.745726	Q71DI1	0.59907
Ibtk	-0.703657	Tspan14	0.500471	Kcnj16	-1.09267	RGD1565048	0.550723		Zfp706	-0.559397	Gnal	0.720377	Utp14a	-0.736308	Ints7	0.590585
Gng7	-0.693793	Tspan4	0.474904	Cmtm4	-1.06257	Ryr3	0.548448		Cstf2	-0.549931	Fmod	0.70191	Luc7l2	-0.724057	Cmtm4	0.587195
Mtpn	-0.662464	Naprt	0.452435	Pcp4l1	-1.05232	Fam168a	0.532908		Snca	-0.525528	Vim	0.672291	RGD1359108	-0.706427	Polr3a	0.566142
Timm9	-0.646052	Smc2	0.443722	Fmo1	-1.0417	Gpn1	0.515331		Nras	-0.52384	Clic4	0.671322	Fyco1	-0.691193	Scamp4	0.540406
S100a5	-0.64531	Gigyf2	0.440443	Cdh23	-1.02078	Abca7	0.502081		Luc7l2	-0.513056	Ibtk	0.642004	Zfp706	-0.688186	Nelfe	0.535025
Tmsb4x	-0.645001	Ppp1r11	0.438724	Utp14a	-1.00932	Tusc3	0.49261		Fzd2	-0.499459	Cmtm4	0.628077	Anxa2	-0.686414	Pkp2	0.523026
Znrd2	-0.626939	Ldlr	0.428722	Ric8b	-0.987812	Scamp4	0.489248		Bckdhb	-0.495769	Vwf	0.614819	Lrrfip2	-0.681807	Ikbkb	0.5051
Cox5a	-0.623152	Ano3	0.428263	S100a1	-0.953507	Arg1	0.477111		Sidt1	-0.478007	Tmem63c	0.595023	Slc22a6	-0.670613	Sgsm1	0.502147
Map1s	-0.597434	Shisa4	0.417915	Banf1	-0.946325	F1LU03	0.473023		Elovl4	-0.465783	Rp2	0.591268	Cstf2	-0.666578	Pias2	0.489418
Svip	-0.593495	Itgb1bp1	0.413408	Gng13	-0.935816	Rusf1	0.447747		Mtg1	-0.462503	Nelfe	0.563106	Mical1	-0.645528	Smim26	0.48535
S100z	-0.590625	Aldh3b1	0.407041	Calb2	-0.934251	Rnf126	0.437818		Arhgef6	-0.459402	Arhgap22	0.521835	Rgl3	-0.64545	Snap25	0.475978
Camk2n1	-0.55675	Edem3	0.398939	Mgat1	-0.926969	Cox7b	0.428188		Nsmaf	-0.45915	Lrrc45	0.52102	Pex19	-0.632348	Hps3	0.465949
Pcp4	-0.555015	Plch1	0.395848	Chga	-0.909178	Pbld	0.410051		Rhpn2	-0.451121	St3gal4	0.520101	Fkbp9	-0.630767	Ap1s1	0.46266
Wdr73	-0.551506	St3gal4	0.394772	Timm9	-0.902735	Smc2	0.396949		Pygb	-0.445781	Smc2	0.512265	Taf6l	-0.62926	Smc2	0.453899
Erh	-0.546434	Cep135	0.381288	Sh2b2	-0.899422	Gucy2e	0.39489		Pex2	-0.440374	Cdh23	0.498704	Mbd3	-0.624086	Lsg1	0.449529
Slc18a2	-0.54515	Pnkp	0.378331	Gnal	-0.894795	Aftph	0.391448		LOC100362216	-0.432817	Htr1a	0.477293	Bcat2	-0.606535	Zc3h14	0.44447
Nacc2	-0.540228	Mrpl24	0.371333	Svip	-0.894695	Pcca	0.389326		S100z	-0.424406	Nup188	0.46538	Tspan8	-0.60444	Sf3b5	0.44383
Ssh3	-0.534659	Dgcr2	0.359602	Vav2	-0.891091	Wdtc1	0.387908		Bap1	-0.409299	Rapgef6	0.463953	C6	-0.600652	Tnfaip3	0.442397
Ctc1	-0.517676	Akr1c9	0.356781	Prelp	-0.87509	Dnajc5	0.385912		Mbd3	-0.402049	Stom	0.455544	Dner	-0.599788	Engase	0.442349
Mical1	-0.516987	Alox15	0.354455	Bgn	-0.865769	Olfm3	0.385006		Gas2l1	-0.399605	Psme3	0.453682	Anxa1	-0.595271	Rapgef6	0.435136
Tmem63c	-0.514135	Tmcc3	0.349252	Nbr1	-0.861725	Ccdc32	0.379958		Rhobtb2	-0.399134	LOC100365958	0.44751	RGD1565048	-0.585247	Srrm2	0.431795
LOC498555	-0.50383	Lmtk3	0.342257	Gng7	-0.850571	Hs3st1	0.37821		Commd4	-0.398005	H4f3e	0.440285	Calb2	-0.578295	Cpox	0.422385
Zfp706	-0.503731	Dmgdh	0.341107	Npr2	-0.821934	Gnao1	0.365539		Akap13	-0.39085	Sf3b5	0.439717	Slco1a4	-0.578268	C2	0.422101
Irag1	-0.503174	Nrg2	0.339528	Calm3	-0.793449	Tuba4a	0.363301		Dnajc15	-0.388689	Gnptg	0.434126	Slc13a3	-0.577309	Phf1	0.417142
Rapgef6	-0.497888	Tmem158	0.339164	Rfc4	-0.789502	Tspan14	0.359023		Nup160	-0.384834	Itprid2	0.426855	Fabp7	-0.575017	Cpb2	0.413056
Gng3	-0.480597	Tmem87a	0.335831	Rp2	-0.786979	Inpp5d	0.358033		Ndufaf8	-0.380626	Chuk	0.423791	Ada	-0.573264	Faim2	0.412557
Apoc3	-0.474604	Birc3	0.326201	Impdh1	-0.782464	Fibcd1	0.357545		Khk	-0.379435	Bcl7a	0.422012	Ephx1	-0.570667	Scn4b	0.411895
Cpox	-0.463476	Cox11	0.322414	Sult1d1	-0.778609	Cetn2	0.354186		Zfp330	-0.37607	Gtf2f1	0.420454	Dpp4	-0.559774	Q6AYA6	0.399843
Dbi	-0.451741	Gucy2e	0.320034	Stom	-0.774519	Tmem266	0.353014		Ccn3	-0.365711	Q6AYA6	0.413465	Bckdhb	-0.550009	Mief2	0.395507
H4f3e	-0.425941	Trpc4	0.31724	Pik3cd	-0.734312	Phactr4	0.351617		Brd4	-0.362182	Rsph1	0.412246	Ptpro	-0.544357	Pdcd11	0.394478
Slc27a2	-0.404016	Lrrc45	0.31632	Nemf	-0.731132	S1pr5	0.350874		Tmem256	-0.360768	Necap2	0.405112	Tlr3	-0.541972	Acp1	0.384315
Snca	-0.40396	F1M8P6	0.306463	Qprt	-0.720927	Lrrfip1	0.349467		Dcp2	-0.359047	Tecpr2	0.404951	Kcmf1	-0.5419	Rcsd1	0.37802
S100a9	-0.403669	Mycbp2	0.302438	Mycbp	-0.715255	Mrpl3	0.346919		Dcun1d4	-0.353937	Uqcc2	0.404892	Ibtk	-0.540639	Tmem160	0.377382
Ndufb8	-0.393032	Abcg1	0.299223	Ttc38	-0.710562	Dhrs13	0.343308		Ubac1	-0.352222	Nid1	0.402005	Rhobtb2	-0.540084	Slc18a2	0.376198
Col6a2	-0.388371	Nup188	0.298628	Brd4	-0.696878	Car11	0.342955		Lysmd2	-0.350398	Cav1	0.400943	Ttc28	-0.532298	Tmsb4x	0.37587
Sema4c	-0.387698	Vash1	0.298541	Akap13	-0.688117	Ppp1r11	0.340744		Plekhm3	-0.348273	Pnkp	0.399579	Arg1	-0.525239	Dnajb14	0.371201
Ric8b	-0.387679	Phactr4	0.29248	Hp	-0.686974	Aqp4	0.339383		Ptpn12	-0.34552	Cgnl1	0.398786	Inhca	-0.521319	Gjc3	0.362426
Tomm22	-0.386314	Tnfaip3	0.291656	Efcab7	-0.68325	Ablim1	0.327201		Gatad2b	-0.341987	Ewsr1	0.394003	Ecel1	-0.509691	Cldn10	0.359614
Impdh1	-0.384844	Fam20b	0.2913	Atp5pf	-0.681859	Ywhaz	0.325827		Tmem178a	-0.338522	Tsr1	0.391733	Myof	-0.508335	Wdr73	0.355681
Timm10	-0.382983	Fam8a1	0.288228	Col6a2	-0.670187	Ppia	0.325807		Tial1	-0.337476	Add3	0.38834	Dcx	-0.507163	C5	0.354572
Cd55	-0.381755	Spryd7	0.287072	Tagln	-0.666566	Abcg1	0.325777		Golga1	-0.330674	Colec12	0.388112	Dcp2	-0.502503	Arid1a	0.353524
Hmgn2	-0.37803	Mrpl32	0.286443	Rrn3	-0.663811	Rbm19	0.323685		Ifi47	-0.329896	Mgat1	0.385547	Tomm20	-0.495732	Tceal5	0.353081
Plcxd2	-0.377796	Chuk	0.284991	Zfp706	-0.659005	Armh3	0.323198		Ecel1	-0.329356	Tceal5	0.384598	Notch2	-0.494503	Col12a1	0.352251
Sri	-0.375435	Adra2a	0.28208	Cbx3	-0.657221	Stum	0.321574		Phaf1	-0.326524	Srsf5	0.382612	Hmgcs2	-0.480809	Ahctf1	0.35152
Capg	-0.368686	Ryr3	0.278297	Pcp4	-0.649334	Serpini1	0.321164		Dpagt1	-0.325516	Srsf3	0.375975	Cblb	-0.46934	A0A0G2K3L0	0.347859
Timm8b	-0.367544	Pofut2	0.277611	Notch2	-0.645985	Grik3	0.32016		Golt1b	-0.323302	Gstm2	0.3758	Capg	-0.468982	Prune2	0.347371
Pip5kl1	-0.366945	Epb42	0.274848	Hmgcs2	-0.643552	Epn3	0.319502		Npr2	-0.322514	Ccdc120	0.375563	Nras	-0.468427	Pde10a	0.344792
Acbd3	-0.36635	Car12	0.273894	Eif5b	-0.641714	B3gat3	0.317548		Cstf3	-0.322484	Itm2a	0.37528	Afap1	-0.46339	Itgb1bp1	0.34339
Cdh23	-0.366339	Stk11ip	0.271996	Ndufab1	-0.639629	Cast	0.317511				Scoc	0.373633	Akr1c9	-0.462512	Drp2	0.341384
Gusb	-0.365109	Syt7	0.270949	Rgl3	-0.629295	Rpap2	0.316433				Hmgcs2	0.372084	Slc26a2	-0.461917	Serpinf1	0.336909
Gatad2b	-0.362762	Tmed5	0.270798	Cox5a	-0.622717	Ddx20	0.312728				Dhx38	0.370626	Efcab7	-0.461115	H4f3e	0.336608
Naaa	-0.359456	Golga1	0.270481	Pcbp3	-0.617766	Pias2	0.312427				Faim2	0.36983	Naaa	-0.458803	Cavin2	0.335448
Commd4	-0.357859	Prorp	0.265891	Fabp7	-0.615457	Tcf25	0.311224				Dpp4	0.367295	Npr1	-0.446094	C9	0.333126
Pfdn5	-0.351009	Mrpl51	0.265132	Col6a1	-0.603911	Zfyve19	0.31119				C5	0.365909	Pdgfra	-0.441803	Trim7	0.332731
Pkp2	-0.350129			Hist2h3c2	-0.597755	Dnajc1	0.309615				Srsf1	0.36496	Nhsl1	-0.441509	Gprc5b	0.332436
Vim	-0.349135			Clic1	-0.59751	Ubl4a	0.30852				Dnajc1	0.362704	Kdm3b	-0.439296	Krt77	0.331559
Gnal	-0.347042			Ndc1	-0.593048	Mrpl24	0.307625				Chrm1	0.362596	Dab2	-0.437158	Nr2f1	0.331102
Arpp21	-0.346122			Cyb5r2	-0.587307	Chid1	0.306695				Hps3	0.358811	Zfp330	-0.426549	Adck2	0.327483
Elovl4	-0.345995			Hmgn1	-0.577867	Ldlr	0.306111				Gabrb1	0.357801	Ndufaf8	-0.425413	Spns1	0.3273
Pea15	-0.330891			Rsph1	-0.572974	Plp1	0.305082				Kcna5	0.356279	Timp2	-0.421935	Sst	0.325851
Sdhaf4	-0.330629			Gng4	-0.572506	Gatb	0.304628				Ric8b	0.355248	Mtg1	-0.420536	Ankrd27	0.325668
Pgls	-0.328214			Pfdn5	-0.564849	Dner	0.30336				Scn4b	0.348595	Aldh16a1	-0.416999	Rfc4	0.324993
Cmtm4	-0.326969			Dbi	-0.559706	Itm2a	0.300846				Cobll1	0.347788	Cdk14	-0.414069	Polg2	0.324634
Cuta	-0.326613			Hmgb3	-0.557862	Helb	0.299597				Cavin3	0.346339	Ptp4a3	-0.413743	S1pr5	0.319888
Vps28	-0.324825			Aldh1a2	-0.555043	Syt2	0.29871				Pop1	0.344506	Pcbp3	-0.409735	Timm8b	0.318494
Hmga1	-0.321866			Gbp7	-0.552177	Gabarapl1	0.298001				Rars2	0.3425	Tinagl1	-0.408034	Grid2ip	0.314858
S100a8	-0.321387			Trim25	-0.547089	Atg13	0.295636				Cbx1	0.340534	Slc6a11	-0.404519	Gorasp1	0.314441
				Ggt5	-0.542106	Hspe1	0.295214				Ppp4r2	0.335913	Zfyve19	-0.402877	Naa30	0.31436
				Rab36	-0.541971	Frs3	0.294847				Med17	0.335493	Abca7	-0.401126	Ttr	0.314185
				Ptpro	-0.541217	Frmd4a	0.293299				Nwd1	0.334426	Nqo1	-0.400694	Klhdc3	0.311477
				F11r	-0.540012	Sfnl1	0.292729				Sec61b	0.334263	Carhsp1	-0.39997	Igf1r	0.306777
				Slc18a2	-0.537969	Car12	0.29266				Gng13	0.332485	Tmem259	-0.399521	Nup188	0.303217
				Col12a1	-0.537797	Abcc10	0.291461				Rbm27	0.32597	Fam136a	-0.395095	Tom1	0.301873
				Unc13c	-0.534066	Tfg	0.291072				Tcof1	0.324803	Sult1a1	-0.392895	Ppp4r3a	0.301805
				Nqo1	-0.531838	Nudt19	0.290314				Hdac1	0.323872	Ano6	-0.390018	Ube2j2	0.297929
				Cd55	-0.530979	Mex3a	0.288505				Apoa1	0.323528	Mrc2	-0.390005	Mettl22	0.297315
				Sema4c	-0.528946	Lrrtm4	0.286511				Gng12	0.32303	Vwa5b1	-0.388508	Mrpl35	0.296311
				Tmem109	-0.526743	Selenow	0.284167				Fras1	0.322877	Rab3b	-0.388168	Mrps18a	0.295415
				Svil	-0.525892	Rhbdd3	0.28254				Mpeg1	0.322563	Fam184a	-0.387948	Dmgdh	0.294819
				Psmb10	-0.519872	Fbxl18	0.281627				Usp35	0.321405	Gbp7	-0.387926	Tstd3	0.293608
				Slc6a11	-0.519054	Fam20b	0.281555				Enpp1	0.31952	Serpinh1	-0.387858	Hmg20a	0.292962
				Orm1	-0.515308	Cobl	0.281219				Rab36	0.31885	Tmtc1	-0.377731	Prpf4b	0.292192
				Timm8b	-0.513395	Atp5mf	0.281133				H3f3c	0.31814	Chga	-0.376773	A1bg	0.292094
				Kctd10	-0.51211	Trim7	0.27987				Fmo1	0.317001	Dock6	-0.376001	Kng2	0.290639
				OSCP1	-0.510595	Ywhag	0.27708				Aldh1a2	0.316205	Erlin2	-0.375158	Tril	0.290024
				Ctc1	-0.510459	Rpl11	0.277008				Fpgt	0.315776	Gpx7	-0.374509	Nudt9	0.289717
				Znrd2	-0.506262	Xrcc6	0.276958				Fam168a	0.313932	Lsm4	-0.37201	Ttc8	0.289635
				Afap1	-0.505794	Cdh12	0.27695				Klhl29	0.312959	Unk	-0.371778	Mrs2	0.289446
				Myh11	-0.504265	Edem3	0.276766				Itih3	0.309019	Colec12	-0.370694	Dynlt1	0.288747
				Enpp1	-0.499265	Lsm4	0.275447				H1f4	0.306009	Khk	-0.368811	Pwp1	0.288573
				Fmod	-0.4973	Plch1	0.275019				M0R7E6	0.305274	Clec2g	-0.368522	Slc2a13	0.287008
				Anxa2	-0.495644	Necap2	0.274652				Igh-6	0.305157	Rer1	-0.367437	Pop1	0.286848
				Sri	-0.492108	Rfc1	0.274568				Itpr2	0.304459	Acss3	-0.366028	Chrna4	0.286358
				Sgpl1	-0.488723	Dipk1a	0.274202				Cxadr	0.303365	Tspan14	-0.362027	Pip5kl1	0.28297
				Acad11	-0.488087	Naa25	0.274027				Suox	0.302454	Fkbp7	-0.360847	Xkr6	0.282741
				Tppp3	-0.486781	Rhobtb2	0.27304				Tox4	0.302178	Rabl3	-0.360452	Aamdc	0.279214
				Ibtk	-0.484419	Icmt	0.271968				Tbc1d32	0.299611	Fut8	-0.359312	Mlf2	0.278842
				Slc13a3	-0.481634	Tnfaip3	0.271585				Colgalt1	0.299152	Ptgds	-0.357111	Arhgef40	0.278448
				Flna	-0.477407	Tbkbp1	0.270994				Cavin2	0.298036	Tmem147	-0.355645	Phf14	0.277228
				Apoc3	-0.473646	Ina	0.270644				Icam2	0.297806	F1M8P6	-0.354866	Radil	0.275978
				Nat9	-0.473284	Epha6	0.269326				Alox15	0.296923	Nol9	-0.35346	Sytl5	0.272967
				Cobll1	-0.471811	Pptc7	0.269062				Arhgap31	0.295422	Ctsh	-0.352514	Mfsd5	0.272693
				Cyp2s1	-0.469847	Mrpl49	0.26888				Col6a2	0.295343	Vim	-0.352478	Ankrd40	0.271689
				Prxl2b	-0.46961	Stambpl1	0.267233				Polr3a	0.294739	Ccn3	-0.350796	Pnkp	0.270808
				Hbg1	-0.46661	Ermn	0.267146				Gtf2h1	0.293086	Aldh3b1	-0.348163	Prickle1	0.270692
				Macroh2a2	-0.46586	Tnk2	0.263875				Lama4	0.292937	Plscr4	-0.347518	Wdr45b	0.26851
				Timm10	-0.465045	Dennd4b	0.262614				Trim33	0.292111	Lgals1	-0.347332	Scoc	0.268455
				Naaa	-0.463187	Unc79	0.262454				Nono	0.291553	Crtap	-0.347231	Th	0.268429
				RGD1564804	-0.463039	Dnaaf9	0.261816				Pgpep1	0.290431	Casp3	-0.345119	Ntan1	0.267903
				Col18a1	-0.457472						Slc5a6	0.289949	Hspb1	-0.34449	LOC100360726	0.267269
				Akr1c9	-0.455716						Nars2	0.288878	Xiap	-0.342826	Sh2b2	0.267249
				Sidt1	-0.454936						Slc4a1ap	0.287646	Naglu	-0.341537	Cavin3	0.267062
				Ikbkb	-0.453651						Srsf10	0.286134	Esyt3	-0.341129	Dcun1d3	0.266607
				Aamdc	-0.453622						Flad1	0.285808	Naa25	-0.339309	Rac3	0.265958
				Pgls	-0.45272						Vav1	0.285441	Pla2g15	-0.338821	Kpna2	0.262968
				Borcs7	-0.452418						Siae	0.284283	Hp	-0.338566	Rasgef1a	0.262607
				Th	-0.452301						Kng2	0.283502	Tusc3	-0.335741	Otud7a	0.262347
				Erh	-0.452292						Otud4	0.282968	Aldh1a2	-0.334926	Lama4	0.261327
				Ankrd27	-0.451519						Xrn2	0.281446	Supt4h1	-0.333743	D3ZW44	0.260932
				Rhpn2	-0.449271						Cers1	0.281417	Car14	-0.329336	Svip	0.260905
				Zc3hc1	-0.446859						Mesd	0.279675	Zdhhc22	-0.327913	Fras1	0.260397
				Hmga1	-0.44532						Stat5b	0.278741	Atg13	-0.327154	Dnajc15	0.260157
				Bcat2	-0.44443						Scg5	0.277811	Cetn2	-0.324011
				Srsf7	-0.444361						Sgpl1	0.277263	Kpna4	-0.32379
				Nono	-0.435637						Syt9	0.274889	Ahnak	-0.32164
				Gas2l1	-0.435151						Shoc2	0.274571	Brd4	-0.321336
				LOC498555	-0.43481						Rbm12	0.273134	Evi2a	-0.320097
				Casp3	-0.434089						Slc39a6	0.27308
				Nacc2	-0.433691						Ccar1	0.272368
				Serpine2	-0.433663						Rbm22	0.271197
				Fchsd1	-0.42927						Polr2a	0.271091
				Mtrex	-0.428322						Fga	0.27068
				Stab1	-0.426943						Thoc2	0.269955
				Myo6	-0.426446						Nop16	0.269481
				Bckdhb	-0.425503						Klhl42	0.269343
				Tm7sf2	-0.425495						Irf2bp1	0.268773
				Fam184a	-0.424935						Ugdh	0.268066
				Hspb1	-0.423939						H1f0	0.268006
				Mtpn	-0.422243						Hmg20a	0.267497
				Lrba	-0.421465						Anpep	0.267056
				Fstl5	-0.420153						Zranb2	0.267045
				Anxa1	-0.420009						Ace2	0.266262
				Dock6	-0.418478						Fus	0.265151
				Camk2n1	-0.417259						Polg2	0.265085
				Tardbp	-0.416142						Mnat1	0.264397
				Macroh2a1	-0.414846						Slco1a4	0.264351
				Dcx	-0.411608						Nolc1	0.263153
				Ash2l	-0.411439						Aamp	0.262687
				H1f2	-0.411366						Gpat3	0.262395
				Vkorc1l1	-0.411312						Klhdc3	0.262159
				Sntg1	-0.406903						Serpinf1	0.260591
				Ttc8	-0.405874
				S100b	-0.403804
				Scoc	-0.403489
				Mpp7	-0.402669
				Htr1a	-0.402308
				S100a9	-0.401047
				Dab2	-0.400762
				Zfp330	-0.397994
				Syt6	-0.394262
				Ttr	-0.393129
				H1f10	-0.39204
				Unc45b	-0.390122
				Tmsb4x	-0.389729
				Kcna5	-0.385617
				Tubb2b	-0.38552
				Ddx42	-0.384127
				Itgb3	-0.381896
				Cyp2j10	-0.38166
				Eif3m	-0.381358
				Dock11	-0.381311
				Ogfod1	-0.380948
				Ubac1	-0.379433
				Tomm22	-0.375894
				Ap1s2	-0.373368
				Colec12	-0.367906
				Irag1	-0.367693
				Cd109	-0.365404
				Slc22a6	-0.365332
				Pds5b	-0.364968
				Prune2	-0.361653
				Itga7	-0.360105
				Tti1	-0.358955
				Ptpn12	-0.358744
				Virma	-0.358433
				Npr1	-0.358161
				Mrpl50	-0.357992
				Fam234a	-0.35613
				Slc5a6	-0.353961
				Vps28	-0.352868
				Fnta	-0.352707
				Arf4	-0.351964
				Cox18	-0.351123
				Cbx1	-0.348225
				Rabl3	-0.345821
				Xiap	-0.345114
				Capg	-0.345045
				Rps15	-0.344549
				Des	-0.343753
				Ints10	-0.343352
				H2bu1	-0.342904
				Fgd3	-0.34272
				Neu4	-0.342413
				Psmb8	-0.341869
				Cdh19	-0.341423
				Gtf2h1	-0.340891
				Pfdn1	-0.338183
				Cgnl1	-0.338139
				G6pdx	-0.33762
				Snx9	-0.337227
				Coil	-0.336145
				Sec13	-0.336023
				Chgb	-0.335127
				Tbc1d4	-0.334957
				Lin7c	-0.334493
				Smarcad1	-0.333462
				Champ1	-0.332881
				Commd4	-0.332687
				Eola2	-0.332189
				Engase	-0.331574
				Serpina3n	-0.330753
				Ptpdc1	-0.330518
				Wdr35	-0.329411
				LOC100360726	-0.329273
				Ap4b1	-0.328184
				Ttbk2	-0.327302
				Bccip	-0.326055
				Tspoap1	-0.325639
				Ssrp1	-0.325412
				Nup50	-0.323259
				Rnaseh2b	-0.32304
				Pex2	-0.322459
				Gdpd5	-0.32235
				Bcas2	-0.322296
				Hpx	-0.321644
				Setdb1	-0.321545
				Hsd17b11	-0.321444
				Gatad2b	-0.321288
				Usp2	-0.321229
