## Supplementary Table 2 for "G51D mutation of the endogenous rat *Snca* gene disrupts synaptic localisation of α-synuclein priming for Lewy-like pathology"

### Sheet: Sheet1
G51D/G51D vs +/+ cortex
KEGG pathway	KEGG ID	adj_p_value	intersections
Metabolic pathways	KEGG:01100	0.00071661	PIK3CD,NDUFAB1,ATP5PF,COX5A,CPOX,NDUFB8,IMPDH1,PIP5KL1,GUSB,ELOVL4,PGLS,CHDH,NAPRT,ALDH3B1,PLCH1,ST3GAL4,ALOX15,DMGDH,COX11,GUCY2E,CAR12
Parkinson disease	KEGG:05012	0.00207541	NDUFAB1,CALM3,ATP5PF,COX5A,SLC18A2,SNCA,NDUFB8,GNAL
Dopaminergic synapse	KEGG:04728	0.00223108	GNG13,CALM3,GNG7,SLC18A2,GNG3,GNAL
Kaposi sarcoma-associated herpesvirus infection	KEGG:05167	0.00237005	PIK3CD,GNG13,CALM3,GNG7,GNG3,FGF2,CHUK
Ras signaling pathway	KEGG:04014	0.00748557	PIK3CD,GNG13,CALM3,GNG7,GNG3,FGF2,CHUK
Serotonergic synapse	KEGG:04726	0.0150316	GNG13,GNG7,SLC18A2,GNG3,ALOX15
Oxidative phosphorylation	KEGG:00190	0.0257295	NDUFAB1,ATP5PF,COX5A,NDUFB8,COX11
Alzheimer disease	KEGG:05010	0.028331	PIK3CD,NDUFAB1,CALM3,ATP5PF,COX5A,SNCA,NDUFB8,CHUK
Human immunodeficiency virus 1 infection	KEGG:05170	0.0316255	PIK3CD,GNG13,CALM3,GNG7,GNG3,CHUK
Alcoholism	KEGG:05034	0.0375528	GNG13,CALM3,GNG7,SLC18A2,GNG3
Chemical carcinogenesis - reactive oxygen species	KEGG:05208	0.043676	PIK3CD,NDUFAB1,ATP5PF,COX5A,NDUFB8,CHUK
Human cytomegalovirus infection	KEGG:05163	0.0469054	PIK3CD,GNG13,CALM3,GNG7,GNG3,CHUK
Retrograde endocannabinoid signaling	KEGG:04723	0.0484321	GNG13,NDUFAB1,GNG7,GNG3,NDUFB8
G51D/+ vs +/+ cortex
KEGG pathway	KEGG ID	adj_p_value	intersections
Alcoholism	KEGG:05034	1.76655e-05	GNG13,GNG7,CALM3,HIST2H3C2,GNG4,SLC18A2,MACROH2A2,TH,MACROH2A1,H2BU1
Serotonergic synapse	KEGG:04726	0.00336176	GNG13,GNG7,GNG4,SLC18A2,CASP3,HTR1A,CYP2J10
Metabolic pathways	KEGG:01100	0.00540365	CA3,FMO1,MGAT1,NPR2,IMPDH1,PIK3CD,QPRT,ATP5PF,HMGCS2,NDUFAB1,COX5A,ALDH1A2,GGT5,NQO1,ENPP1,SGPL1,CYP2S1,PGLS,TH,BCAT2,BCKDHB,TM7SF2,VKORC1L1,CYP2J10,NPR1,NEU4,G6PDX,SETDB1
Dopaminergic synapse	KEGG:04728	0.00667814	GNG13,GNAL,GNG7,CALM3,GNG4,SLC18A2,TH
Human cytomegalovirus infection	KEGG:05163	0.00725305	GNG13,GNG7,CALM3,PIK3CD,AKAP13,GNG4,IKBKB,CASP3,ITGB3
Focal adhesion	KEGG:04510	0.0188524	VAV2,PIK3CD,COL6A2,COL6A1,FLNA,ITGB3,ITGA7,XIAP
Parkinson disease	KEGG:05012	0.0210877	GNAL,CALM3,ATP5PF,NDUFAB1,COX5A,SLC18A2,TH,CASP3,TUBB2B
Human immunodeficiency virus 1 infection	KEGG:05170	0.0238012	GNG13,GNG7,CALM3,PIK3CD,GNG4,IKBKB,CASP3,AP1S2
Regulation of actin cytoskeleton	KEGG:04810	0.0440472	SCIN,VAV2,PIK3CD,MYH11,TMSB4X,ITGB3,ITGA7,FGD3
PPAR signaling pathway	KEGG:03320	0.0445016	SLC27A2,HMGCS2,FABP7,DBI,APOC3
G51D/G51D vs +/+ synaptosomes
KEGG pathway	KEGG ID	adj_p_value	intersections
Spliceosome	KEGG:03040	0.000105522	SF3B5,SRSF5,SRSF3,DHX38,SRSF1,SRSF10,RBM22,THOC2,FUS
Serotonergic synapse	KEGG:04726	0.0015279	NRAS,HTR1A,GABRB1,GNG13,GNG12,ITPR2,ALOX15
Regulation of actin cytoskeleton	KEGG:04810	0.00321293	NRAS,ARHGEF6,SSH3,SPATA13,C5,CHRM1,GNG12,VAV1,KNG2
Metabolic pathways	KEGG:01100	0.0109136	BCKDHB,ELOVL4,PYGB,KHK,DPAGT1,NPR2,CPOX,ST3GAL4,PSME3,MGAT1,GSTM2,HMGCS2,ENPP1,FMO1,ALDH1A2,FPGT,SUOX,COLGALT1,ALOX15,FLAD1,CERS1,SGPL1,UGDH,ANPEP,GPAT3
Basal transcription factors	KEGG:03022	0.0170168	TAF6L,GTF2F1,GTF2H1,MNAT1
G51D/+ vs +/+ synaptosomes
KEGG pathway	KEGG ID	adj_p_value	intersections
Complement and coagulation cascades	KEGG:04610	0.00634256	C6,C2,CPB2,C5,C9,KNG2
Regulation of actin cytoskeleton	KEGG:04810	0.0141824	SCIN,C6,NRAS,PDGFRA,SPATA13,TMSB4X,C5,C9,KNG2
Metabolic pathways	KEGG:01100	0.0168455	FMO1,CA3,BCAT2,ADA,BCKDHB,ARG1,HMGCS2,NPR1,NQO1,GPX7,KHK,ACSS3,FUT8,PTGDS,ALDH3B1,NAGLU,TUSC3,ALDH1A2,CAR14,ATP5PF,CPOX,ACP1,PDE10A,ADCK2,DMGDH,NUDT9,PIP5KL1,TH
